# Interplay between human ribosomal proteins, PARP1, PARP2, HPF1 and histones

**DOI:** 10.1101/2025.09.15.676193

**Authors:** Andrey S. Krasnikov, Konstantin N. Naumenko, Mikhail M. Kutuzov, Yulia B. Zhakupova, Maxim O. Pavlov, Alexey A. Malygin, David Pastre, Dmitri M. Graifer, Olga I. Lavrik

## Abstract

ADP-ribosyl-transferases (ADP-ribose polymerases) PARP1 and PARP2 are critical players in DNA damage response in the nucleus. Being activated by a genotoxic stress, these enzymes utilize NAD^+^ to attach ADP-ribose chains to wide variety of proteins; ribosomal proteins (RPs) have been identified among the major targets of the modification in different cell lines. However, little remained known concerning the peculiarities of the reaction of RPs ADP-ribosylation itself. Here, we study ADP-ribosylation of human RPs within the large (60S) and small (40S) ribosomal subunits and those isolated from the subunits, with PARP1 and PARP2 *in vitro* using radioactively labeled NAD^+^. We fail to detect the modification of ribosome-bound RPs but observed ADP-ribosylation of certain ribosome-free RPs when we use total protein isolated from the subunits. RPs from the 60S subunit were globally more modified than those from the 40S subunit, and ADP-ribosylation of several 60S RPs (but not 40S) was considerably enhanced in the presence of histone PARylation factor 1 (HPF1). With all kind RPs, HPF1 switches the modification preferentially to their serine/tyrosine residues. Major targets of the 60S RPs ADP-ribosylation were identified as RPL4 (uL4), RPL6 (eL6) and RPL13A/RPL15 (uL13/eL15). The modification levels of particular RPs differently depend on the concentration of total RP; the most selective HPF1-dependent ADP-ribosylation occurs in RPL6 (eL6). When present simultaneously with histones, RPs win linker histone H1 in the competition for both PARPs; in contrast, core histones strongly compete with RPs for ADP-ribosylation. Possible functional assignments of ADP-ribosylation of RPs are discussed.

**Bullet points:**

- Free human ribosomal proteins are PARylated by PARP1 and PARP2;
- PARylation of ribosomal 60S proteins but not 40S ones is mostly HPF1-dependent;
- RPL4, RPL6 and RPL13A/RPL15 are the major targets of PARylation among 60S RPs;
- Linker histone H1 is a poor competitor to ribosomal proteins for PARPs;
- Core histones strongly competes with ribosomal proteins for PARPs.
