## Supplementary material for "Interplay between human ribosomal proteins, PARP1, PARP2, HPF1 and histones": Serine PARylation sites in RPs

### Sheet: 40S
	PARylation sites in serines of ribosomal proteins according to the data of Hendriks et al. (2019), doi: 10.1074/mcp.TIR119.001315.
	Protein name		Length, aa	S	%S	PARylom Ser Sum	PARylom Ser Position
	Old	New
	RACK1	RACK1	317	30	9.46	0
	RPSA	uS2	295	14	4.75	0
	RPS2	uS5	293	14	4.78	0
	RPS3A	eS1	264	11	4.17	1	154
	RPS4	eS4	263	8	3.04	3	(S4X) 32, 204, 237
	RPS6	eS6	249	15	6.02	6	78, 82, 139, 240, 235, 6, 53
	RPS3	uS3	243	10	4.12	0
	RPS8	eS8	208	10	4.81	1	4
	RPS5	uS7	204	11	5.39	1	52
	RPS9	uS4	194	7	3.61	2	6, 23
	RPS7	eS7	194	13	6.7	1	151
	RPS10	eS10	165	5	3.03	3	97, 130, 146
	RPS11	uS17	158	5	3.16	0
	RPS27A	eS31	156	7	4.49	1	84
	RPS18	uS13	152	3	1.97	0
	RPS14	uS11	151	9	5.96	1	122
	RPS13	uS15	151	11	7.28	2	21, 14
	RPS16	uS9	146	7	4.79	1	9
	RPS15	uS19	145	7	4.83	2	139, 138
	RPS19	eS19	145	7	4.83	1	93
	RPS23	uS12	143	5	3.5	2	45, 15
	RPS17	eS17	135	5	3.7	1	70
	RPS24	eS24	133	2	1.5	0
	RPS30	eS30	133	3	2.26	0
	RPS12	eS12	132	3	2.27	0
	RPS15A	uS8	130	5	3.85	0
	RPS25	eS25	125	7	5.6	3	26, 15, 82
	RPS20	uS10	119	7	5.88	0
	RPS26	eS26	115	5	4.35	0
	RPS27	eS27	84	6	7.14	1	78
	RPS21	eS21	83	6	7.23	0
	RPS28	eS28	69	5	7.25	0
	RPS29	uS14	56	4	7.14	1	9
				total	average	total
			5550	267	4.81081	34

### Sheet: 60S
	Protein name		Length, aa	S	%S	PARylom Ser Sum	PARylom Ser Position
	Old	New
	RPL4	uL4	427	19	4.45	4	87, 186, 275, 290
	RPL3	uL3	403	19	4.71	5	65, 13, 313, 372, 7
	RPP0	uL10	317	18	5.68	0
	RPL5	uL18	297	10	3.37	2	286, 272
	RPL6	eL6	288	14	4.86	6	60, 127, 134, 45, 58, 74
	RPL7A	eL8	266	2	0.75	1	246
	RPL8	uL2	257	8	3.11	6	130, 14, 159, 160, 152, 154
	RPL7	uL30	248	6	2.42	0
	RPL10A	uL1	217	13	5.99	4	50, 57, 153, 208
	RPL14	eL14	215	5	2.33	4	211, 170, 67, 16
	RPL10	uL16	214	10	4.67	1	20
	RPL13	eL13	211	11	5.21	5	52, 106, 97, 132, 4
	RPL15	eL15	204	9	4.41	3	166, 171, 187
	RPL13A	uL13	203	3	1.48	1	67
	RPL19	eL19	196	9	4.59	4	2, 13, 12, 59
	RPL9	uL6	192	10	5.21	0
	RPL18	eL18	188	12	6.38	3	169, 64, 183
	RPL17	uL22	184	10	5.43	3	17, 20, 87
	RPL11	uL5	178	7	3.93	1	59
	RPL18A	eL20	176	11	6.25	2	4, 88
	RPL12	uL11	165	10	6.06	0
	RPL21	eL21	160	4	2.5	2	101, 16
	RPL24	eL24	157	8	5.1	4	149, 9, 7, 86
	RPL29	eL29	157	8	5.1	5	26, 66, 31, 90, 142
	RPL23A	uL23	156	4	2.56	1	64
	RPL27A	uL15	148	7	4.73	5	106, 16, 68, 139, 130
	RPL26	uL24	145	9	6.21	3	46, 12, 31
	RPL23	uL14	140	9	6.43	0
	RPL28	eL28	137	13	9.49	4	120, 115, 68, 37
	RPL27	eL27	136	6	4.41	1	19
	RPL32	eL32	135	7	5.19	4	25, 72, 62, 94
	RPL22	uL22	128	6	4.69	1	68
	RPL40	eL40	128	4	3.12	0
	RPL31	eL31	125	3	2.4	1	15
	RPL35	uL29	123	4	3.25	2	53, 29
	RPL34	eL34	117	8	6.84	2	75, 23
	RPL30	eL30	115	8	6.96	0
	RPP2	P2	115	12	10.43	0
	RPP1	P1	114	7	6.14	0
	RPL35A	eL33	110	5	4.55	3	2, 90, 81
	RPL36A	eL42	106	3	2.83	1	46
	RPL36	eL36	105	4	3.81	0
	RPL37	eL37	97	9	9.28	3	6, 7, 50
	RPL37A	eL43	92	6	6.52	3	81, 21, 32
	RPL38	eL38	70	3	4.29	2	39, 59
	RPL39	eL39	51	3	5.88	0
	RPL41	eL41	25	1	4	0
				total	average	total
			8138	377	4.63259	102
